# Spinal cord injury: a systematic review and meta-analysis of microRNA alterations

**DOI:** 10.1101/2023.08.05.551159

**Authors:** Seth Stravers Tigchelaar, Harsh Wadhwa, Maya B. Mathur, Zihuai He, Suzanne Tharin

**Affiliations:** Department of Neurosurgery, Stanford University Medical Center, Stanford, CA, USA; Department of Pediatrics, Stanford University Medical Center, Stanford, CA, USA; Department of Neurology, Stanford University Medical Center, Stanford, CA, USA; Division of Neurosurgery, Palo Alto VA, CA, USA

## Abstract

Spinal cord injury (SCI) often results in life-long disability, lost wages, reduced quality of life, and high economic burden. A bottle neck in the performance of clinical trials exists, in part, due to a lack of diagnostic and prognostic markers of injury severity and neurologic recovery. In addition, while many interventions show promise in preclinical animal models, there are currently no neurorestorative treatments for SCI patients. The development of objective biological markers (biomarkers) and molecular targets for novel treatments for SCI represent two urgent unmet clinical needs. MicroRNAs (miRNAs) represent promising molecules as objective and informative molecules of injury severity and recovery and as potential therapeutic targets. miRNAs are small, stable, regulatory RNA molecules that are evolutionarily conserved across species. miRNAs represent powerful predictors of pathology, particularly with respect to neurologic disorders. Here, we present a systematic review and meta-analysis investigating the conserved inter- and intra-species miRNA changes that occur post-SCI and provide a comprehensive resource for the SCI community. Our analysis identifies a robust set of miRNAs that are involved in the pathophysiologic processes activated in response to SCI.
