## Supplemental Table 2 for "Spinal cord injury: a systematic review and meta-analysis of microRNA alterations"

### Sheet: Sheet1
miRNA	M. musculus	R. norvegicus	S. scrofa	H. sapiens
let-7a-3p	-	Y	-	-
let-7a-5p	-	Y	Y	-
let-7b-3p	-	Y	-	-
Let-7b-5p	-	Y	-	-
let-7d-3p	-	Y	Y	-
let-7d-5p	-	Y	Y	-
let-7e-3p	-	Y	-	-
let-7e-5p	-	Y	Y	-
let-7f-3p	-	Y	-	-
let-7f-5p	-	Y	Y	-
let-7g-5p	-	Y	Y	-
let-7i-5p	-	-	Y	-
miR-1	Y	Y	Y	-
miR-100	-	Y	Y	-
miR-101a	-	Y	-	-
miR-103-3p	-	Y	-	-
miR-103-5p	-	Y	-	-
miR-106b-3p	Y	Y	-	-
miR-106b-5p	-	Y	-	-
miR-107	Y	Y	-	-
miR-10a-3p	-	Y	-	-
miR-10a-5p	-	Y	-	-
miR-10b-3p	-	Y	-	-
miR-10b-5p	-	Y	Y	Y
miR-1186b	-	Y	-	-
miR-1187	-	Y	-	-
miR-1188-3p	-	Y	-	-
miR-1188-5p	-	Y	-	-
miR-1190	-	Y	-	-
miR-1192	-	Y	-	-
miR-121a	-	Y	-	-
miR-122-5p	-	Y	-	-
miR-122b	-	Y	-	-
miR-124-3p	Y	Y	-	Y
miR-1245	-	Y	-	-
miR-1246	-	Y	-	Y
mIR-1246	-	-	-	Y
miR-1247-5p	-	Y	-	-
miR-1249	-	Y	-	-
miR-1252	-	Y	-	-
miR-1253	-	Y	-	-
miR-125a-3p	-	Y	-	-
miR-125a-5p	-	Y	-	-
miR-125b-3p	-	Y	Y	Y
miR-125b-5p	-	Y	-	-
miR-126-3p	-	Y	Y	-
miR-126-5p	-	-	Y	-
miR-1264-5p	Y	-	-	-
miR-126a-3p	-	Y	-	-
miR-126a-5p	-	Y	-	-
miR-127-3p	-	Y	Y	-
miR-127-5p	Y	Y	-	-
miR-1274a	-	Y	-	-
miR-1277	-	Y	-	-
miR-128-3p	Y	Y	Y	Y
miR-1280	-	Y	-	-
miR-1285	-	Y	Y	-
miR-129-3p	Y	Y	-	-
miR-129-5p	Y	Y	-	Y
miR-1292	-	Y	-	-
miR-1298-3p	Y	-	-	Y
miR-1306-5p	-	Y	-	-
miR-1307-5p	-	-	-	Y
miR-130a-3p	-	Y	Y	-
miR-130b-3p	Y	Y	Y	-
miR-132-3p	-	Y	-	-
miR-132-5p	-	Y	-	-
miR-133a-3p	Y	Y	Y	Y
miR-133a-5p	-	-	Y	-
miR-133b-3p	Y	Y	Y	-
miR-133c	-	Y	-	-
miR-134-5p	-	Y	-	-
miR-1346	-	Y	-	-
miR-135a-5p	Y	Y	-	-
miR-135b-5p	-	Y	-	-
miR-136-3p	-	Y	-	-
miR-136-5p	-	Y	-	-
miR-137-3p	Y	Y	-	-
miR-138-3p	-	Y	-	-
miR-138-5p	Y	Y	-	Y
miR-139-3p	-	Y	-	-
miR-139-5p	Y	Y	-	-
miR-140-3p	-	Y	-	-
miR-140-5p	-	Y	-	-
miR-141-3p	-	Y	-	-
miR-142-3p	-	Y	Y	-
miR-142-5p	-	Y	Y	-
miR-143-3p	-	-	Y	-
miR-144-3p	Y	Y	Y	-
miR-144-5p	-	Y	-	-
miR-145-3p	-	Y	Y	-
miR-145-5p	-	Y	Y	-
miR-146	-	Y	-	-
miR-1468	-	-	Y	-
miR-146a-3p	-	Y	-	-
miR-146a-5p	Y	Y	-	-
miR-146b-5p	-	Y	-	-
miR-148	Y	-	-	-
miR-148b-3p	-	Y	Y	-
miR-149	-	Y	Y	-
miR-150	-	-	Y	-
miR-151-3p	-	Y	-	-
miR-152-3p	Y	Y	Y	-
miR-153-3p	-	Y	-	-
miR-154-5p	-	Y	-	-
miR-155-3p	-	Y	-	-
miR-155-5p	Y	Y	-	-
miR-1576	-	Y	-	-
miR-15a-5p	-	Y	Y	Y
miR-15b-3p	Y	-	-	-
miR-15b-5p	-	Y	-	-
miR-16-3p	-	Y	-	-
miR-16-5p	-	Y	-	-
miR-17-3p	-	Y	-	-
miR-17-5p	Y	Y	-	-
miR-1777	-	Y	-	-
miR-1790	-	Y	-	-
miR-181a	-	Y	-	-
miR-181b-5p	-	Y	-	-
miR-181c-5p	-	Y	-	-
miR-181d-5p	Y	Y	-	-
miR-182-5p	Y	Y	-	-
miR-1826	-	Y	-	-
miR-1827	-	Y	-	-
miR-183-5p	-	Y	-	-
miR-1839-5p	-	Y	-	-
miR-184	-	Y	-	-
miR-1843a-3p	Y	Y	-	-
miR-185-5p	-	Y	-	-
miR-186-5p	-	Y	-	-
miR-187	-	Y	-	-
miR-188-5p	-	Y	-	-
miR-18a-3p	Y	-	-	-
miR-18a-5p	Y	Y	-	-
miR-18b	-	Y	-	-
miR-190	-	Y	-	-
miR-1910-5p	-	-	-	Y
miR-192	-	Y	-	-
miR-193a-3p	-	Y	-	-
miR-193b-3p	-	Y	-	-
miR-193b-5p	-	Y	-	-
miR-194-5p	-	Y	-	-
miR-1948	-	Y	-	-
miR-195-3p	-	Y	-	-
miR-195-5p	-	-	-	Y
miR-1964-3p	Y	-	-	-
miR-196a-5p	-	Y	-	-
miR-196b-5p	-	Y	-	-
miR-199a-3p	-	Y	-	-
miR-199a-5p	-	Y	-	-
miR-199b	-	Y	-	-
miR-200a-3p	-	Y	-	-
miR-200b-3p	-	Y	-	-
miR-200b-5p	-	Y	-	-
miR-200c-3p	-	Y	-	-
miR-202-5p	-	Y	-	-
miR-203	-	Y	-	-
miR-204-5p	Y	Y	Y	Y
miR-205	-	Y	-	-
miR-206	-	Y	-	-
miR-207	-	Y	-	-
miR-208-3p	-	Y	-	-
miR-208a-5p	-	Y	-	-
miR-208b-3P	-	-	Y	Y
miR-20a-5p	Y	Y	-	-
miR-20b-5p	-	Y	-	-
miR-21-3p	-	Y	-	Y
miR-21-5p	Y	Y	-	Y
miR-210	Y	Y	-	-
miR-211-5p	-	Y	-	Y
miR-212-3p	-	Y	-	-
miR-212-5p	-	Y	-	-
miR-2136	-	Y	-	-
miR-214-3p	Y	Y	-	-
miR-215	-	Y	-	-
miR-216	-	-	Y	-
miR-216a	-	Y	-	-
miR-216b	-	Y	-	-
miR-218a-5p	Y	Y	-	-
miR-218b	-	Y	-	-
miR-219-2-3p	-	Y	-	-
miR-219a-1-3p	-	Y	-	-
miR-219a-2-3p	-	Y	-	Y
miR-219a-5p	Y	Y	-	Y
miR-219b	-	Y	-	-
miR-22-3p	-	Y	Y	-
miR-22-5p	-	-	Y	-
miR-221-3p	-	Y	Y	-
miR-222-3p	Y	-	Y	-
miR-223-3p	Y	Y	-	-
miR-223-5p	-	Y	-	-
miR-224-5p	-	Y	-	-
miR-2305	-	Y	-	-
miR-23b-3p	-	-	-	Y
miR-23b-5p	-	Y	Y	-
miR-24-3p	-	Y	-	-
miR-24-5p	-	Y	-	-
miR-25	-	Y	-	-
miR-26	-	Y	-	-
miR-26a	-	Y	Y	-
miR-26b-3p	-	Y	-	-
miR-26b-5p	-	Y	-	-
miR-27a-3p	-	Y	Y	-
miR-27a-5p	Y	Y	-	-
miR-27b-3p	-	Y	Y	-
miR-28-3p	-	Y	-	-
miR-28-5p	-	Y	-	-
miR-28a-3p	Y	-	-	-
miR-28a-5p	-	Y	-	-
miR-290	-	Y	-	-
miR-291b-3p	-	Y	-	-
miR-291b-5p	-	Y	-	-
miR-294	-	Y	-	-
miR-296	-	Y	-	-
miR-297a	-	Y	-	-
miR-297b	-	Y	-	-
miR-297c	-	Y	-	-
miR-299-3p	-	Y	-	-
miR-299a-5p	-	Y	-	-
miR-29a-5p	-	Y	-	-
miR-29b	Y	Y	-	-
miR-29c	-	Y	Y	-
miR-300-3p	-	Y	-	-
miR-301a-3p	-	Y	Y	-
miR-3069-3p	Y	-	-	-
miR-3084b-5p	-	Y	-	-
miR-3085	-	Y	-	-
miR-30a-3p	-	Y	Y	-
miR-30a-5p	Y	Y	Y	-
miR-30b-3p	-	Y	-	-
miR-30b-5p	Y	Y	Y	-
miR-30c	-	Y	-	-
miR-30d-3p	-	Y	-	-
miR-30d-5p	-	Y	-	-
miR-30e-3p	-	Y	-	-
miR-30e-5p	Y	Y	-	-
miR-30f	-	Y	-	-
miR-3102	-	Y	-	-
miR-31a-3p	-	Y	-	-
miR-32	-	Y	-	-
miR-320	-	Y	-	-
miR-320b	-	-	-	Y
miR-321b	-	Y	-	-
miR-322-3p	-	Y	-	-
miR-322-5p	-	Y	-	-
miR-323b-3p	-	Y	-	Y
miR-324-3p	-	Y	-	-
miR-324-5p	-	Y	-	-
miR-325-3p	-	Y	-	-
miR-325-5p	Y	Y	-	-
miR-326	-	Y	-	-
miR-327	-	Y	-	-
miR-329-3p	-	Y	-	-
miR-329-5p	Y	-	-	-
miR-33-5p	-	Y	-	-
miR-330	-	Y	-	-
miR-331-3p	-	Y	-	-
miR-333	-	Y	-	-
miR-335	-	Y	-	-
miR-336	-	Y	-	-
miR-337-3p	-	Y	-	-
miR-337-5p	-	Y	-	-
miR-338-3p	-	Y	-	-
miR-338-5p	-	Y	-	Y
miR-339-3p	-	Y	-	-
miR-339-5p	-	Y	-	-
miR-33a	-	Y	-	-
miR-340-3p	-	Y	-	-
miR-340-5p	-	Y	-	-
miR-341	-	Y	-	-
miR-342-3p	Y	Y	-	-
miR-343	-	Y	-	-
miR-344a-3p	-	Y	-	-
miR-344e-3p	Y	-	-	-
miR-345-3p	-	Y	-	-
miR-347	-	Y	-	-
miR-34a-5p	Y	Y	-	-
miR-34b-3p	-	Y	-	-
miR-34c	-	Y	-	-
miR-350	-	Y	-	-
miR-351-3p	-	Y	-	-
miR-351-5p	-	Y	-	-
miR-3543	-	Y	-	-
miR-3556b	-	Y	-	-
miR-3557-3p	-	Y	-	-
miR-3557-5p	-	Y	-	-
miR-3559-5p	-	Y	-	-
miR-3570	-	Y	-	-
miR-3573-3p	-	Y	-	-
miR-3578	-	Y	-	-
miR-3585-3p	-	Y	-	-
miR-3588	-	Y	-	-
miR-3589	-	Y	-	-
miR-3590-5p	-	Y	-	-
miR-3591	-	Y	-	-
miR-3595	-	Y	-	-
miR-3605-3p	-	-	-	Y
miR-361-3p	-	Y	-	-
miR-361-5p	-	Y	-	-
miR-362-3p	-	Y	-	-
miR-363-3p	-	Y	-	-
miR-365-3p	-	Y	Y	-
miR-369-3p	Y	Y	-	-
miR-369-5p	-	Y	-	-
miR-374	-	Y	-	-
miR-375-3p	-	Y	-	-
miR-376a-3p	-	Y	-	-
miR-376b	-	Y	-	-
miR-378a-3p	-	Y	Y	-
miR-378b-3p	-	-	Y	-
miR-379-5p	-	Y	-	-
miR-380-3p	-	Y	-	-
miR-381-3p	-	Y	-	-
miR-382-5p	-	Y	-	-
miR-383-3p	Y	-	-	-
miR-383-5p	Y	Y	-	-
miR-384-3p	Y	Y	-	-
miR-384-5p	Y	Y	-	-
miR-409	Y	-	-	-
miR-409b	-	Y	-	-
miR-410-3p	-	Y	-	Y
miR-411-3p	Y	-	-	-
miR-411-5p	-	Y	-	-
miR-421	-	Y	-	-
miR-423-3p	Y	-	Y	-
miR-423-5p	-	Y	-	-
miR-425-3p	-	-	Y	-
miR-425-5p	-	Y	Y	-
miR-429	-	Y	-	-
miR-431	-	Y	-	-
miR-433-3p	-	Y	-	Y
miR-433-5p	Y	-	-	Y
miR-4331	-	-	Y	-
miR-434-3p	-	Y	-	-
miR-434-5p	-	Y	-	-
miR-449a	-	Y	-	-
miR-450a-5p	-	Y	-	-
miR-450b-3p	-	Y	-	-
miR-450b-5p	-	Y	Y	-
miR-451	Y	Y	Y	-
miR-452	-	Y	-	-
miR-454	-	Y	-	-
miR-463	-	Y	-	-
miR-465b-3p	-	Y	-	-
miR-465c-5p	-	Y	-	-
miR-466a-5p	-	Y	-	-
miR-466b-5p	-	Y	-	-
miR-466c-3p	-	Y	-	-
miR-466c-5p	-	Y	-	-
miR-466d-3p	-	Y	-	-
miR-466d-5p	-	Y	-	-
miR-466f-3p	-	Y	-	-
miR-466i	-	Y	-	-
miR-467a	-	Y	-	-
miR-467b	-	Y	-	-
miR-467d	-	Y	-	-
miR-467e	-	Y	-	-
miR-467f	-	Y	-	-
miR-467g	-	Y	-	-
miR-468	-	Y	-	-
miR-471	-	Y	-	-
miR-473b	-	Y	-	-
miR-4792	-	-	-	Y
miR-483-3p	-	Y	-	-
miR-483-5p	-	Y	-	-
miR-484	-	Y	-	-
miR-485-3p	-	Y	-	-
miR-485-5p	-	Y	-	Y
miR-486-5p	Y	Y	Y	-
miR-487b	-	Y	-	-
miR-488-3p	Y	Y	-	Y
miR-489	-	Y	-	-
miR-490-3p	-	Y	-	-
miR-491-3p	-	Y	-	-
miR-493-3p	-	Y	-	-
miR-494	-	Y	-	-
miR-495	Y	Y	-	-
miR-496-3p	-	Y	-	-
miR-497-5p	-	Y	-	-
miR-498	-	Y	-	-
miR-499a-5p	-	-	-	Y
miR-500-3p	-	Y	-	-
miR-501-3p	-	Y	-	-
miR-501-5p	-	Y	-	-
miR-503-3p	-	Y	-	-
miR-505-3p	-	Y	-	-
miR-509-5p	-	Y	-	-
miR-5099	Y	-	-	-
miR-511-3p	Y	Y	-	-
miR-516a-5p	-	Y	-	-
miR-519e	-	Y	-	-
miR-532-3p	-	Y	-	-
miR-532-5p	-	Y	-	-
miR-539	-	Y	-	-
miR-540	-	Y	-	-
miR-541	Y	Y	-	-
miR-542-5p	-	Y	-	-
miR-543	-	Y	-	-
miR-544a	Y	-	-	-
miR-546	-	Y	-	-
miR-547-5p	-	Y	-	-
miR-548e	-	Y	-	-
miR-550	-	Y	-	-
miR-551b-5p	-	Y	-	-
miR-574-3p	-	Y	Y	-
miR-582-5p	Y	Y	-	-
miR-583	-	Y	-	-
miR-584-5p	-	-	-	Y
miR-589	-	Y	-	-
miR-598-3p	-	Y	-	-
miR-598-5p	-	Y	-	-
miR-615	-	Y	-	-
miR-620	-	Y	-	-
miR-628-3p	-	Y	-	-
miR-6328	-	Y	-	-
miR-637	-	Y	-	-
miR-638	-	Y	-	-
miR-642	-	Y	-	-
miR-6516-5p	Y	-	-	-
miR-664-3p	-	Y	-	-
miR-665	-	Y	-	-
miR-667-3p	-	Y	-	-
miR-669	-	Y	-	-
miR-669h-3p	-	Y	-	-
miR-671	-	Y	-	-
miR-672-5p	-	Y	-	-
miR-674-3p	-	Y	-	-
miR-674-5p	-	Y	-	-
miR-691	-	Y	-	-
miR-693-5p	-	Y	-	-
miR-7	-	Y	-	-
miR-706	-	Y	-	-
miR-708-3p	-	Y	-	-
miR-708-5p	-	Y	-	-
miR-710	-	Y	-	-
miR-711	Y	Y	-	-
miR-7134-3p	-	-	Y	-
miR-7139-5p	-	-	Y	-
miR-744	-	Y	Y	-
miR-744b	-	Y	-	-
miR-760-3p	-	Y	-	Y
miR-760-5p	-	Y	-	-
miR-765	-	Y	-	-
miR-7688-5p	Y	-	-	-
miR-770-3p	-	Y	-	-
miR-770-5p	-	Y	-	-
miR-7a-1-3p	-	Y	-	-
miR-7a-2-3p	-	Y	-	-
miR-7a-5p	-	Y	-	-
miR-7b	Y	Y	-	-
miR-872-5p	-	Y	-	-
miR-874-3p	-	Y	-	-
miR-877-5p	Y	Y	-	-
miR-879	-	Y	-	-
miR-880	-	Y	-	-
miR-881	-	Y	-	-
miR-882	-	Y	-	-
miR-883a-5p	-	Y	-	-
miR-883b-5p	-	Y	-	-
miR-885-5p	-	-	Y	-
miR-9-3p	-	-	-	Y
miR-9-5p	Y	Y	-	Y
miR-92	-	Y	-	-
miR-92a	Y	Y	-	-
miR-92b-3p	Y	Y	-	Y
miR-93	-	Y	-	-
miR-933	-	Y	-	-
miR-938	-	Y	-	-
miR-96	-	Y	-	-
miR-98	-	Y	Y	-
miR-9841-3p	-	-	Y	-
miR-99a	-	Y	-	-
miR-99b-3p	-	Y	-	-
miR-99b-5p	Y	Y	-	-
miR‐130b	-	Y	-	-
