## Supplemental Table 3 for "Spinal cord injury: a systematic review and meta-analysis of microRNA alterations"

### Sheet: Sheet1
Name	Hits	Pval	adjPval
Pathways in cancer	41	5.18e-16	5.18e-14
Prostate cancer	21	1.13e-13	4.5e-12
Pancreatic cancer	19	1.35e-13	4.5e-12
Bladder cancer	12	2.27e-11	5.675e-10
Chronic myeloid leukemia	17	5.46e-11	1.092e-09
Colorectal cancer	14	1.54e-10	2.56667e-09
Adherens junction	16	2.82e-10	4.02857e-09
HTLV-I infection	25	1.92e-09	2.4e-08
Non-small cell lung cancer	13	4.46e-09	4.95556e-08
Endometrial cancer	12	6.11e-09	6.11e-08
Glioma	14	8.99e-09	8.17273e-08
Melanoma	14	1.67e-08	1.39167e-07
p53 signaling pathway	13	1.42e-07	1.05e-06
Small cell lung cancer	14	1.47e-07	1.05e-06
Focal adhesion	21	9.72e-07	6.48e-06
Cell cycle	16	1.41e-06	8.8125e-06
TGF-beta signaling pathway	13	1.82e-06	1.07059e-05
Acute myeloid leukemia	10	9.45e-06	5.25e-05
Epstein-Barr virus infection	12	2.51e-05	0.000132105
Neurotrophin signaling pathway	14	2.89e-05	0.0001445
T cell receptor signaling pathway	12	5.34e-05	0.000254286
Hepatitis C	12	6.53e-05	0.000296818
ErbB signaling pathway	11	8.21e-05	0.000356957
B cell receptor signaling pathway	10	0.000111	0.0004625
Toxoplasmosis	11	0.000152	0.000608
Jak-STAT signaling pathway	11	0.000266	0.00102308
Measles	11	0.000347	0.00128519
Dorso-ventral axis formation	4	0.0004	0.00142857
mTOR signaling pathway	7	0.000473	0.00163103
Renal cell carcinoma	8	0.000549	0.00183
Wnt signaling pathway	13	0.000589	0.0019
VEGF signaling pathway	9	0.000608	0.0019
MAPK signaling pathway	19	0.000646	0.00195758
Axon guidance	11	0.0012	0.00342857
Tight junction	11	0.0012	0.00342857
Osteoclast differentiation	11	0.00129	0.00358333
Thyroid cancer	5	0.00166	0.00448649
Regulation of actin cytoskeleton	14	0.00177	0.00465789
Chagas disease (American trypanosomiasis)	9	0.00191	0.00489744
Influenza A	10	0.00197	0.004925
Fc epsilon RI signaling pathway	8	0.00242	0.00590244
Chemokine signaling pathway	14	0.00253	0.00602381
Shigellosis	6	0.00344	0.008
Progesterone-mediated oocyte maturation	8	0.00364	0.00827273
Apoptosis	8	0.00457	0.0101556
Bacterial invasion of epithelial cells	6	0.00823	0.0178913
Cholinergic synapse	8	0.0102	0.0217021
Fc gamma R-mediated phagocytosis	8	0.0115	0.0239583
Lysine degradation	5	0.016	0.0326531
Carbohydrate digestion and absorption	3	0.0182	0.0364
NOD-like receptor signaling pathway	5	0.0189	0.0370588
Tuberculosis	11	0.022	0.0423077
Pertussis	5	0.0239	0.0444444
Pathogenic Escherichia coli infection	4	0.024	0.0444444
Salmonella infection	6	0.0262	0.0476364
Epithelial cell signaling in Helicobacter pylori infection	4	0.0288	0.0512069
GnRH signaling pathway	7	0.0293	0.0512069
Insulin signaling pathway	9	0.0297	0.0512069
Toll-like receptor signaling pathway	7	0.034	0.0576271
Melanogenesis	7	0.041	0.0683333
Arrhythmogenic right ventricular cardiomyopathy (ARVC)	2	0.0539	0.0883607
Leukocyte transendothelial migration	7	0.0554	0.0893548
RIG-I-like receptor signaling pathway	4	0.0693	0.11
Leishmaniasis	4	0.0779	0.121719
Phagosome	4	0.087	0.133846
Endocytosis	6	0.102	0.154546
Herpes simplex infection	6	0.109	0.162687
Steroid biosynthesis	2	0.111	0.163235
Transcriptional misregulation in cancer	2	0.121	0.175362
Amyotrophic lateral sclerosis (ALS)	3	0.126	0.18
Cytosolic DNA-sensing pathway	2	0.132	0.184722
Legionellosis	3	0.133	0.184722
Adipocytokine signaling pathway	4	0.14	0.191781
Natural killer cell mediated cytotoxicity	7	0.149	0.201351
Gap junction	5	0.153	0.204
Cytokine-cytokine receptor interaction	11	0.181	0.238158
Basal cell carcinoma	3	0.187	0.242857
Type II diabetes mellitus	3	0.196	0.251282
Dopaminergic synapse	6	0.202	0.255696
Mucin type O-Glycan biosynthesis	2	0.247	0.30875
Aldosterone-regulated sodium reabsorption	2	0.295	0.357143
RNA degradation	3	0.298	0.357143
Retrograde endocannabinoid signaling	3	0.298	0.357143
Riboflavin metabolism	1	0.3	0.357143
Fatty acid metabolism	2	0.366	0.430588
Long-term depression	3	0.386	0.448837
Cocaine addiction	2	0.4	0.45977
Valine, leucine and isoleucine degradation	2	0.411	0.467046
Sphingolipid metabolism	2	0.434	0.482222
Amoebiasis	2	0.434	0.482222
Notch signaling pathway	2	0.444	0.487912
Oocyte meiosis	4	0.453	0.489362
One carbon pool by folate	1	0.46	0.489362
Rheumatoid arthritis	1	0.46	0.489362
Prion diseases	1	0.494	0.517708
Glycerolipid metabolism	2	0.497	0.517708
ECM-receptor interaction	3	0.504	0.519588
Vasopressin-regulated water reabsorption	1	0.51	0.520408
Fatty acid elongation	1	0.526	0.527
Ribosome biogenesis in eukaryotes	2	0.527	0.527
