## Supplemental Table 4 for "Spinal cord injury: a systematic review and meta-analysis of microRNA alterations"

### Sheet: Sheet1
Name	Hits	Pval	adjPval
Cellular responses to stress	31	4.43e-12	4.43e-10
Cellular Senescence	23	9.58e-12	4.79e-10
NGF signalling via TRKA from the plasma membrane	23	3e-09	1e-07
Oncogene Induced Senescence	10	5.3e-09	1.072e-07
Signaling by SCF-KIT	19	5.36e-09	1.072e-07
Pre-NOTCH Expression and Processing	9	9.58e-09	1.4e-07
Fc epsilon receptor (FCERI) signaling	21	1.05e-08	1.4e-07
PI3K/AKT activation	16	1.12e-08	1.4e-07
Pre-NOTCH Transcription and Translation	8	2.23e-08	2.47778e-07
Downstream signaling events of B Cell Receptor (BCR)	20	3.34e-08	2.73158e-07
Downstream signal transduction	19	4.5e-08	2.73158e-07
Signalling by NGF	26	4.89e-08	2.73158e-07
PI3K events in ERBB4 signaling	15	5.19e-08	2.73158e-07
PIP3 activates AKT signaling	15	5.19e-08	2.73158e-07
PI3K events in ERBB2 signaling	15	5.19e-08	2.73158e-07
PI-3K cascade:FGFR1	15	5.19e-08	2.73158e-07
PI-3K cascade:FGFR2	15	5.19e-08	2.73158e-07
PI-3K cascade:FGFR3	15	5.19e-08	2.73158e-07
PI-3K cascade:FGFR4	15	5.19e-08	2.73158e-07
Developmental Biology	34	6.18e-08	3.09e-07
GAB1 signalosome	15	9.23e-08	4.39524e-07
Signaling by ERBB4	18	1.03e-07	4.68182e-07
Signaling by PDGF	20	1.21e-07	5.26087e-07
Role of LAT2/NTAL/LAB on calcium mobilization	15	1.82e-07	7.58333e-07
Diseases of signal transduction	23	1.9e-07	7.6e-07
Signaling by ERBB2	18	2.65e-07	1.01923e-06
DAP12 signaling	18	3.23e-07	1.17097e-06
Downstream signaling of activated FGFR1	17	3.63e-07	1.17097e-06
Downstream signaling of activated FGFR2	17	3.63e-07	1.17097e-06
Downstream signaling of activated FGFR3	17	3.63e-07	1.17097e-06
Downstream signaling of activated FGFR4	17	3.63e-07	1.17097e-06
Signaling by the B Cell Receptor (BCR)	20	3.91e-07	1.22188e-06
Signaling by FGFR	17	1.19e-06	3.21622e-06
Signaling by FGFR1	17	1.19e-06	3.21622e-06
Signaling by FGFR2	17	1.19e-06	3.21622e-06
Signaling by FGFR3	17	1.19e-06	3.21622e-06
Signaling by FGFR4	17	1.19e-06	3.21622e-06
DAP12 interactions	18	1.54e-06	4.05263e-06
Innate Immune System	36	3.68e-06	9.4359e-06
Signaling by NOTCH	12	5.09e-06	1.2725e-05
Signaling by EGFR	17	5.26e-06	1.28293e-05
Oxidative Stress Induced Senescence	12	6.5e-06	1.54762e-05
Loss of Function of SMAD2/3 in Cancer	4	2.12e-05	4.71111e-05
SMAD2/3 MH2 Domain Mutants in Cancer	4	2.12e-05	4.71111e-05
Post-transcriptional silencing by small RNAs	4	2.12e-05	4.71111e-05
Activation of BH3-only proteins	6	3.4e-05	7.3913e-05
Signaling by TGF-beta Receptor Complex in Cancer	4	4.15e-05	8.82979e-05
Intrinsic Pathway for Apoptosis	7	5.79e-05	0.000120625
Signaling by Wnt	19	6.65e-05	0.000135714
ERK/MAPK targets	5	8.49e-05	0.0001698
PI3K/AKT Signaling in Cancer	10	9.31e-05	0.000182549
Apoptosis	14	9.66e-05	0.000185769
deactivation of the beta-catenin transactivating complex	7	0.000117	0.00022037
Programmed Cell Death	14	0.000119	0.00022037
Signaling by TGF-beta Receptor Complex	9	0.00019	0.000345454
Nuclear Events (kinase and transcription factor activation)	5	0.000198	0.000353571
Gene Expression	42	0.000221	0.000387719
GRB2 events in ERBB2 signaling	5	0.000254	0.000430509
Signal transduction by L1	5	0.000254	0.000430509
Immune System	45	0.000264	0.00044
Activated TLR4 signalling	10	0.000297	0.000486885
Generic Transcription Pathway	15	0.000311	0.000501613
TRIF-mediated TLR3/TLR4 signaling	9	0.000319	0.000503125
Constitutive Signaling by AKT1 E17K in Cancer	5	0.000322	0.000503125
MyD88-independent TLR3/TLR4 cascade	9	0.000352	0.000533333
Toll Like Receptor 3 (TLR3) Cascade	9	0.000352	0.000533333
Toll Like Receptor 4 (TLR4) Cascade	10	0.000385	0.000574627
Signaling by BMP	5	0.000402	0.000582609
MicroRNA (miRNA) biogenesis	5	0.000402	0.000582609
Beta-catenin phosphorylation cascade	3	0.000432	0.000608451
misspliced GSK3beta mutants stabilize beta-catenin	3	0.000432	0.000608451
SHC1 events in ERBB2 signaling	5	0.000496	0.00067027
CDO in myogenesis	5	0.000496	0.00067027
Myogenesis	5	0.000496	0.00067027
DNA Damage/Telomere Stress Induced Senescence	6	0.000561	0.000748
Toll Like Receptor 10 (TLR10) Cascade	8	0.000594	0.000761539
Toll Like Receptor 5 (TLR5) Cascade	8	0.000594	0.000761539
MyD88 cascade initiated on plasma membrane	8	0.000594	0.000761539
TRAF6 mediated induction of NFkB and MAP kinases upon TLR7/8 or 9 activation	8	0.000657	0.000831646
Toll Like Receptor 7/8 (TLR7/8) Cascade	8	0.000726	0.000870588
MyD88 dependent cascade initiated on endosome	8	0.000726	0.000870588
MAPK targets/ Nuclear events mediated by MAP kinases	5	0.000732	0.000870588
AKT phosphorylates targets in the nucleus	3	0.00074	0.000870588
TGFBR1 KD Mutants in Cancer	3	0.00074	0.000870588
Loss of Function of TGFBR1 in Cancer	3	0.00074	0.000870588
Regulation of mRNA stability by proteins that bind AU-rich elements	9	0.000793	0.000922093
Ca2+ pathway	6	0.000863	0.000991954
Toll Like Receptor 9 (TLR9) Cascade	8	0.000879	0.000998864
TGF-beta receptor signaling in EMT (epithelial to mesenchymal transition)	4	0.000901	0.00101236
Senescence-Associated Secretory Phenotype (SASP)	8	0.000965	0.00107222
TRAF6 Mediated Induction of proinflammatory cytokines	7	0.000993	0.00109121
KSRP destabilizes mRNA	4	0.00115	0.00119588
Adaptive Immune System	24	0.00116	0.00119588
MyD88:Mal cascade initiated on plasma membrane	8	0.00116	0.00119588
Toll Like Receptor TLR1:TLR2 Cascade	8	0.00116	0.00119588
Toll Like Receptor TLR6:TLR2 Cascade	8	0.00116	0.00119588
Toll Like Receptor 2 (TLR2) Cascade	8	0.00116	0.00119588
Disease	33	0.00119	0.00120202
VEGFA-VEGFR2 Pathway	9	0.00119	0.00120202
Toll-Like Receptors Cascades	10	0.00122	0.00122
