## Supplemental Table 5 for "Spinal cord injury: a systematic review and meta-analysis of microRNA alterations"

### Sheet: Sheet1
Name	Hits	Pval	adjPval
negative regulation of transcription, DNA-dependent	64	2.89e-13	2.89e-11
transcription from RNA polymerase II promoter	94	8.72e-12	4.36e-10
transcription factor binding	39	1.86e-10	6.2e-09
positive regulation of transcription, DNA-dependent	65	3.29e-09	8.225e-08
sequence-specific DNA binding	42	1.81e-07	3.62e-06
kinase binding	27	3.76e-06	6.26667e-05
phosphatase binding	13	4.63e-06	6.55e-05
protein kinase binding	25	5.24e-06	6.55e-05
chromatin binding	23	8.62e-06	9.57778e-05
protein phosphatase binding	10	1.11e-05	0.000111
enzyme binding	52	2.69e-05	0.000244545
protein serine/threonine kinase activity	30	6.17e-05	0.000514167
DNA binding	95	0.00013	0.001
RNA polymerase II distal enhancer sequence-specific DNA binding transcription factor activity	10	0.000337	0.00240714
low-density lipoprotein particle binding	4	0.000375	0.0025
double-stranded DNA binding	11	0.00102	0.00617647
protein kinase activity	39	0.00105	0.00617647
protein N-terminus binding	8	0.00113	0.00623077
protein domain specific binding	26	0.0012	0.00623077
purine ribonucleotide binding	66	0.00133	0.00623077
nucleotide binding	82	0.00138	0.00623077
receptor signaling protein activity	9	0.00141	0.00623077
purine nucleotide binding	66	0.00144	0.00623077
receptor signaling protein serine/threonine kinase activity	6	0.00155	0.00623077
protein complex binding	18	0.0016	0.00623077
ATP binding	54	0.00162	0.00623077
protein heterodimerization activity	19	0.00199	0.00737037
protein serine/threonine/tyrosine kinase activity	5	0.00211	0.00753571
structure-specific DNA binding	14	0.00238	0.0082069
adenyl ribonucleotide binding	54	0.00281	0.00936667
adenyl nucleotide binding	54	0.00297	0.00958065
lipoprotein particle binding	4	0.00333	0.00997059
transmembrane receptor protein kinase activity	9	0.00339	0.00997059
growth factor binding	9	0.00339	0.00997059
protein dimerization activity	38	0.00363	0.0103714
SMAD binding	6	0.00602	0.0167222
actin binding	17	0.00968	0.0261622
MAP kinase kinase kinase activity	3	0.0103	0.0264103
mRNA binding	7	0.0103	0.0264103
protein binding transcription factor activity	24	0.0114	0.0280488
phosphotransferase activity, alcohol group as acceptor	39	0.0115	0.0280488
transcription corepressor activity	11	0.0127	0.0293182
cytoskeletal protein binding	28	0.0128	0.0293182
RNA binding	35	0.0129	0.0293182
phospholipid binding	21	0.014	0.0311111
protein C-terminus binding	9	0.0161	0.035
integrin binding	6	0.018	0.0382979
transmembrane receptor protein tyrosine kinase activity	6	0.02	0.0416667
histone deacetylase binding	5	0.0205	0.0418367
kinase activity	40	0.0211	0.0422
identical protein binding	32	0.0219	0.0429412
steroid hormone receptor binding	5	0.0258	0.0496154
collagen binding	4	0.0267	0.0503774
ion binding	167	0.0277	0.0512963
RNA helicase activity	3	0.0354	0.0643636
PDZ domain binding	5	0.0371	0.06625
phosphatidylinositol binding	8	0.0412	0.0722807
insulin-like growth factor receptor binding	2	0.044	0.0749153
lipid binding	27	0.0442	0.0749153
transferase activity, transferring phosphorus-containing groups	43	0.0455	0.0758333
steroid hormone receptor activity	4	0.0465	0.0762295
transcription cofactor activity	20	0.0483	0.0779032
ligand-activated sequence-specific DNA binding RNA polymerase II transcription factor activity	4	0.0491	0.0779365
growth factor activity	8	0.0553	0.0864063
MAP kinase activity	2	0.0562	0.0864615
histone methyltransferase activity	4	0.0574	0.0869697
cytokine receptor binding	11	0.0598	0.0892537
kinase regulator activity	7	0.0612	0.09
pattern recognition receptor activity	2	0.0627	0.0908696
protein homodimerization activity	20	0.0656	0.0937143
ATP-dependent RNA helicase activity	2	0.091	0.127222
protein tyrosine kinase activity	9	0.0916	0.127222
actin filament binding	4	0.0935	0.128082
aldo-keto reductase (NADP) activity	2	0.0985	0.131333
RNA-dependent ATPase activity	2	0.0985	0.131333
damaged DNA binding	3	0.1	0.131579
protein kinase inhibitor activity	3	0.105	0.136364
zinc ion binding	57	0.115	0.14557
double-stranded RNA binding	3	0.115	0.14557
signal sequence binding	2	0.122	0.1525
kinase inhibitor activity	3	0.126	0.155556
beta-tubulin binding	2	0.13	0.158537
steroid binding	4	0.138	0.166265
N-methyltransferase activity	4	0.147	0.175
ribonuclease activity	4	0.156	0.181395
protein methyltransferase activity	4	0.156	0.181395
DNA-directed DNA polymerase activity	2	0.164	0.188506
nuclear hormone receptor binding	6	0.168	0.190909
transition metal ion binding	62	0.17	0.191011
protein serine/threonine phosphatase activity	3	0.178	0.196703
protein kinase regulator activity	5	0.179	0.196703
peptide binding	6	0.189	0.205376
GTP binding	12	0.191	0.205376
cation binding	108	0.211	0.223711
cytokine binding	3	0.215	0.223711
ATP-dependent DNA helicase activity	3	0.215	0.223711
small conjugating protein ligase activity	2	0.217	0.223711
GTPase activity	10	0.23	0.231
