## Supplemental Table 6 for "Spinal cord injury: a systematic review and meta-analysis of microRNA alterations"

### Sheet: Sheet1
Name	Hits	Pval	adjPval
nucleoplasm	78	1.42e-08	1.42e-06
nuclear lumen	101	5.64e-08	2.82e-06
cell leading edge	22	4.76e-07	1.425e-05
nucleoplasm part	45	5.7e-07	1.425e-05
membrane-enclosed lumen	117	7.97e-07	1.594e-05
organelle lumen	115	1.04e-06	1.73333e-05
transcription factor complex	21	5.4e-06	7.71429e-05
nuclear part	110	8.01e-06	0.000100125
ruffle	13	1.13e-05	0.000125556
cytosol	91	1.8e-05	0.00018
cell-cell junction	20	0.000118	0.00107273
lamellipodium	11	0.000139	0.00115833
PML body	8	0.000331	0.00254615
macromolecular complex	138	0.000411	0.00293571
apical junction complex	10	0.000463	0.00308667
protein complex	119	0.00059	0.0036875
organelle outer membrane	11	0.000818	0.00481176
nuclear chromosome	17	0.000975	0.00531818
nucleus	201	0.00104	0.00531818
nuclear body	16	0.0011	0.00531818
perinuclear region of cytoplasm	22	0.00117	0.00531818
outer membrane	11	0.00117	0.00531818
non-membrane-bounded organelle	114	0.00147	0.006125
intracellular non-membrane-bounded organelle	114	0.00147	0.006125
tight junction	8	0.00255	0.00992308
chromosomal part	27	0.00258	0.00992308
mitochondrial outer membrane	9	0.00316	0.0117037
chromosome	30	0.00328	0.0117143
receptor complex	11	0.00375	0.0125
membrane raft	11	0.00375	0.0125
centrosome	18	0.00581	0.0187419
cell projection	46	0.00661	0.0206563
chromatin	15	0.0072	0.0215882
nuclear membrane	11	0.00734	0.0215882
nuclear chromosome part	13	0.00911	0.0260286
cell junction	30	0.00955	0.0265278
nuclear chromatin	9	0.00995	0.0268919
basolateral plasma membrane	9	0.0112	0.0294737
microvillus	5	0.0206	0.052381
microtubule organizing center	20	0.0216	0.052381
nuclear speck	8	0.0218	0.052381
adherens junction	10	0.022	0.052381
cytoplasmic membrane-bounded vesicle	33	0.0237	0.0551163
replication fork	4	0.0258	0.0586364
cytoplasmic vesicle	35	0.0269	0.0597778
microtubule	14	0.0288	0.0620833
nuclear envelope	15	0.0294	0.0620833
microtubule cytoskeleton	35	0.0298	0.0620833
cell cortex	9	0.0326	0.0656
cytoplasmic vesicle part	17	0.0328	0.0656
spindle	11	0.0346	0.0665385
integrin complex	3	0.0346	0.0665385
neuron projection	23	0.0368	0.0683333
membrane-bounded vesicle	34	0.0369	0.0683333
cell surface	18	0.0459	0.0814035
dendrite	13	0.0464	0.0814035
nuclear matrix	5	0.0464	0.0814035
vesicle	36	0.0515	0.0887931
cell projection part	22	0.0609	0.101833
endocytic vesicle	8	0.0611	0.101833
nucleolus	21	0.0637	0.104426
myofibril	8	0.0775	0.125
intercalated disc	3	0.0802	0.127302
pore complex	5	0.0829	0.129531
integral to Golgi membrane	3	0.0888	0.136515
ribonucleoprotein complex	21	0.0901	0.136515
immunological synapse	2	0.0937	0.139851
intrinsic to Golgi membrane	3	0.102	0.15
endomembrane system	57	0.11	0.158571
contractile fiber	8	0.111	0.158571
cell-substrate junction	6	0.115	0.159722
trans-Golgi network transport vesicle	2	0.115	0.159722
early endosome	8	0.117	0.160274
cytoplasmic vesicle membrane	13	0.124	0.166667
synapse	17	0.128	0.166667
nuclear pore	4	0.129	0.166667
contractile fiber part	7	0.13	0.166667
dystrophin-associated glycoprotein complex	2	0.13	0.166667
clathrin-coated vesicle	8	0.134	0.169512
cytoskeleton	57	0.139	0.169512
endosome	20	0.139	0.169512
cytoskeletal part	42	0.139	0.169512
vesicle membrane	13	0.148	0.178313
cortical cytoskeleton	3	0.152	0.17907
growth cone	4	0.153	0.17907
axon	9	0.154	0.17907
sarcomere	6	0.162	0.186207
site of polarized growth	4	0.17	0.193182
cell cortex part	4	0.175	0.196629
external side of plasma membrane	7	0.177	0.196667
intracellular organelle part	203	0.182	0.2
spindle pole	4	0.193	0.209783
cell-substrate adherens junction	5	0.2	0.213542
late endosome	6	0.202	0.213542
apicolateral plasma membrane	1	0.204	0.213542
apical part of cell	9	0.205	0.213542
DNA-directed RNA polymerase complex	4	0.211	0.214141
nuclear DNA-directed RNA polymerase complex	4	0.211	0.214141
nuclear outer membrane-endoplasmic reticulum membrane network	24	0.212	0.214141
RNA polymerase complex	4	0.216	0.216
