## Supplemental Table 7 for "Spinal cord injury: a systematic review and meta-analysis of microRNA alterations"

### Sheet: Sheet1
Name	Hits	Pval	adjPval
negative regulation of cellular biosynthetic process	80	3.42e-16	3.42e-14
negative regulation of biosynthetic process	80	8.62e-16	4.31e-14
negative regulation of transcription from RNA polymerase II promoter	49	6.19e-15	1.7325e-13
regulation of cell differentiation	80	6.93e-15	1.7325e-13
regulation of cell proliferation	84	2.63e-14	4.14286e-13
negative regulation of metabolic process	98	2.81e-14	4.14286e-13
gland development	35	2.9e-14	4.14286e-13
negative regulation of cellular metabolic process	92	4.52e-14	5.65e-13
positive regulation of developmental process	59	8.53e-14	9.47778e-13
positive regulation of cell differentiation	48	9.52e-14	9.52e-13
growth	59	2.69e-13	2.44545e-12
negative regulation of transcription, DNA-dependent	64	8.92e-13	6.86154e-12
negative regulation of apoptotic process	64	8.92e-13	6.86154e-12
regulation of cellular protein metabolic process	51	1.18e-12	7.5e-12
positive regulation of metabolic process	51	1.18e-12	7.5e-12
negative regulation of programmed cell death	85	1.2e-12	7.5e-12
regulation of cell cycle	122	1.68e-12	9.88235e-12
regulation of developmental process	51	2.3e-12	1.27778e-11
vasculature development	59	2.7e-12	1.42105e-11
negative regulation of RNA metabolic process	95	3.21e-12	1.605e-11
regulation of transcription from RNA polymerase II promoter	49	3.39e-12	1.61429e-11
positive regulation of cellular metabolic process	64	4.56e-12	2.07273e-11
regulation of protein metabolic process	85	6.6e-12	2.86957e-11
negative regulation of nucleobase-containing compound metabolic process	115	8.05e-12	3.35417e-11
cell proliferation	92	9.81e-12	3.924e-11
negative regulation of cellular process	67	1.47e-11	5.65385e-11
transcription from RNA polymerase II promoter	94	1.71e-11	6.33333e-11
negative regulation of cell cycle	160	2.71e-11	9.67857e-11
regulation of cell migration	94	3.67e-11	1.26552e-10
regulation of apoptotic process	41	5.39e-11	1.79667e-10
cellular response to stress	38	5.77e-11	1.86129e-10
positive regulation of cell migration	80	6.74e-11	2.10625e-10
regulation of programmed cell death	83	7.38e-11	2.23636e-10
positive regulation of protein metabolic process	28	8.63e-11	2.53823e-10
response to abiotic stimulus	80	1.2e-10	3.42857e-10
negative regulation of cell differentiation	63	1.44e-10	4e-10
cell development	55	1.58e-10	4.27027e-10
positive regulation of cellular protein metabolic process	41	1.72e-10	4.52632e-10
regulation of translation	89	2.45e-10	6.28205e-10
angiogenesis	58	2.85e-10	7.125e-10
response to drug	25	4.9e-10	1.19512e-09
anatomical structure formation involved in morphogenesis	35	5.1e-10	1.21429e-09
regulation of molecular function	31	5.6e-10	1.2587e-09
cell cycle arrest	96	5.65e-10	1.2587e-09
positive regulation of cell proliferation	101	5.76e-10	1.2587e-09
interphase of mitotic cell cycle	35	5.79e-10	1.2587e-09
negative regulation of developmental process	50	7.73e-10	1.64468e-09
interphase	35	8.93e-10	1.86042e-09
negative regulation of cell proliferation	45	1.34e-09	2.73469e-09
response to hypoxia	35	1.45e-09	2.9e-09
G1/S transition of mitotic cell cycle	41	1.9e-09	3.72549e-09
tissue morphogenesis	25	2.22e-09	4.26923e-09
positive regulation of protein modification process	23	2.3e-09	4.33962e-09
apoptotic process	40	2.39e-09	4.42593e-09
tube development	52	2.65e-09	4.81818e-09
morphogenesis of an epithelium	95	3.34e-09	5.85965e-09
tissue development	95	3.34e-09	5.85965e-09
positive regulation of cellular component organization	37	4e-09	6.89655e-09
programmed cell death	34	4.45e-09	7.54237e-09
negative regulation of biological process	80	5.69e-09	9.48333e-09
positive regulation of transcription, DNA-dependent	39	5.81e-09	9.52459e-09
regulation of cellular component organization	95	6.43e-09	1.0371e-08
cell cycle	165	8.55e-09	1.35714e-08
regulation of growth	65	8.85e-09	1.36154e-08
positive regulation of transcription from RNA polymerase II promoter	65	8.85e-09	1.36154e-08
protein import into nucleus	74	9.67e-09	1.46515e-08
regulation of protein modification process	85	1.01e-08	1.50746e-08
regulation of gene expression	38	1.04e-08	1.52941e-08
positive regulation of protein phosphorylation	48	1.16e-08	1.68116e-08
nuclear import	23	1.23e-08	1.75714e-08
positive regulation of nucleobase-containing compound metabolic process	64	1.58e-08	2.22535e-08
cell cycle process	161	1.63e-08	2.26389e-08
positive regulation of phosphorylation	43	1.68e-08	2.30137e-08
positive regulation of RNA metabolic process	23	1.72e-08	2.32432e-08
regulation of anatomical structure morphogenesis	72	1.98e-08	2.64e-08
tube morphogenesis	69	2.93e-08	3.85526e-08
transmembrane receptor protein tyrosine kinase signaling pathway	43	3.3e-08	4.28571e-08
embryo development	66	3.51e-08	4.5e-08
enzyme linked receptor protein signaling pathway	43	4.05e-08	5.12658e-08
negative regulation of protein metabolic process	28	4.4e-08	5.4321e-08
regulation of protein phosphorylation	46	4.4e-08	5.4321e-08
cell-matrix adhesion	57	4.73e-08	5.76829e-08
regulation of catalytic activity	60	5.64e-08	6.79518e-08
homeostasis of number of cells	36	7.07e-08	8.41667e-08
regulation of RNA metabolic process	53	7.67e-08	9.02353e-08
muscle cell differentiation	18	8.48e-08	9.86047e-08
hematopoietic or lymphoid organ development	78	9.21e-08	1.05454e-07
regulation of transcription, DNA-dependent	20	9.28e-08	1.05454e-07
cell division	142	1.12e-07	1.25843e-07
regulation of phosphorylation	28	1.14e-07	1.26667e-07
regulation of transferase activity	41	1.27e-07	1.3956e-07
regulation of kinase activity	138	1.37e-07	1.45745e-07
anatomical structure morphogenesis	138	1.37e-07	1.45745e-07
mitotic cell cycle	138	1.37e-07	1.45745e-07
